# Barcoded reciprocal hemizygosity analysis via sequencing illuminates the complex genetic basis of yeast thermotolerance

**DOI:** 10.1101/2021.07.26.453780

**Authors:** Melanie B. Abrams, Julie N. Chuong, Faisal AlZaben, Claire A. Dubin, Jeffrey M. Skerker, Rachel B. Brem

## Abstract

Decades of successes in statistical genetics have revealed the molecular underpinnings of traits as they vary across individuals of a given species. But standard methods in the field can’t be applied to divergences between reproductively isolated taxa. Genome-wide reciprocal hemizygosity mapping (RH-seq), a mutagenesis screen in an inter-species hybrid background, holds promise as a method to accelerate the progress of interspecies genetics research. Here we describe an improvement to RH-seq in which mutants harbor barcodes for cheap and straightforward sequencing after selection in a condition of interest. As a proof of concept for the new tool, we carried out genetic dissection of the difference in thermotolerance between two reproductively isolated budding yeast species. Experimental screening identified dozens of candidate loci at which variation between the species contributed to the thermotolerance trait. Hits were enriched for mitosis genes and other housekeeping factors, and among them were multiple loci with robust sequence signatures of positive selection. Together, these results shed new light on the mechanisms by which evolution solved the problems of cell survival and division at high temperature in the yeast clade, and they illustrate the power of the barcoded RH-seq approach.
